# An improved pig reference genome sequence to enable pig genetics and genomics research

**DOI:** 10.1101/668921

**Authors:** Amanda Warr, Nabeel Affara, Bronwen Aken, H. Beiki, Derek M. Bickhart, Konstantinos Billis, William Chow, Lel Eory, Heather A. Finlayson, Paul Flicek, Carlos G. Girón, Darren K. Griffin, Richard Hall, Greg Hannum, Thibaut Hourlier, Kerstin Howe, David A. Hume, Osagie Izuogu, Kristi Kim, Sergey Koren, Haibou Liu, Nancy Manchanda, Fergal J. Martin, Dan J. Nonneman, Rebecca E. O’Connor, Adam M. Phillippy, Gary A. Rohrer, Benjamin D. Rosen, Laurie A. Rund, Carole A. Sargent, Lawrence B. Schook, Steven G. Schroeder, Ariel S. Schwartz, Ben M. Skinner, Richard Talbot, Elizabeth Tseng, Christopher K. Tuggle, Mick Watson, Timothy P. L. Smith, Alan L. Archibald

## Abstract

The domestic pig (*Sus scrofa*) is important both as a food source and as a biomedical model with high anatomical and immunological similarity to humans. The draft reference genome (Sscrofa10.2) of a purebred Duroc female pig established using older clone-based sequencing methods was incomplete and unresolved redundancies, short range order and orientation errors and associated misassembled genes limited its utility. We present two annotated highly contiguous chromosome-level genome assemblies created with more recent long read technologies and a whole genome shotgun strategy, one for the same Duroc female (Sscrofa11.1) and one for an outbred, composite breed male (USMARCv1.0). Both assemblies are of substantially higher (>90-fold) continuity and accuracy than Sscrofa10.2. These highly contiguous assemblies plus annotation of a further 11 short read assemblies provide an unprecedented view of the genetic make-up of this important agricultural and biomedical model species. We propose that the improved Duroc assembly (Sscrofa11.1) become the reference genome for genomic research in pigs.
