## Supplementary Table S10 for "An improved pig reference genome sequence to enable pig genetics and genomics research"

### Sheet: Sheet1
Assembly	Sscrofa11.1	USMARCv1.0	Bamei_pig_v1	Berkshire_pig_v1	Hampshire_pig_v1	Jinhua_pig_v1	Landrace_pig_v1	Large_White_v1	Meishan_pig_v1	Pietrain_pig_v1	Rongchang_pig_v1	Tibetan_Pig_v2	minipig_v1.0
Assembly accession	GCA_000003025.6	GCA_002844635.1	GCA_001700235.1	GCA_001700575.1	GCA_001700165.1	GCA_001700295.1	GCA_001700215.1	GCA_001700135.1	GCA_001700195.1	GCA_001700255.1	GCA_001700155.1	GCA_000472085.2	GCA_000325925.2
Breed	Duroc	Cross-breed	Bamei	Berkshire	Hampshire	Jinhua	Landrace	Large White	Meishan	Pietrain_pig_v1	Rongchang	Tibetan	Wuzhishan
Sex	Female*	Male	Female	Female	Female	Female	Female	Female	Female	Female	Female	Female	Male
Ensembl Release	98	97	98	98	98	98	98	98	98	98	98	98	98
Coding genes	21301	21535	20449	20499	20580	20446	20655	20409	20519	20487	20406	19974	19994
Non-coding genes	8971	6113	8603	8617	8577	8747	5427	8583	8516	8635	8400	11430	8407
small non-coding genes	2156	2427	2052	2054	2052	2058	2071	2088	2046	2071	2057	2025	2052
long non-coding genes	6798	3307	6535	6547	6508	6671	3340	6479	6452	6547	6326	9388	6338
misc. non-coding genes	17	379	16	16	17	18	16	16	18	17	17	17	17
Pseudogenes	1626	674	1423	1447	1389	1430	1426	1460	1358	1436	1411	1324	1441
Gene transcripts	63041	58692	60502	61492	61105	60876	56900	60907	60249	61409	60591	62219	58447
Genscan gene predictions	46573	152168	52216	49526	49744	51451	56900	49962	53689	49431	56286	47359	52281
Short variants	64310125
Structural variants	224038
* - plus SSCY sequence from a Duroc male pig
